# Strain-level diversity impacts cheese rind microbiome assembly and function

**DOI:** 10.1101/652768

**Authors:** Brittany A. Niccum, Erik K. Kastman, Nicole Kfoury, Albert Robbat, Benjamin E. Wolfe

## Abstract

Taxa that are consistently found across microbial communities are often considered members of a core microbiome. One common assumption is that taxonomically identical core microbiomes will have similar dynamics and functions across communities. However, strain-level genomic and phenotypic variation of core taxa could lead to differences in how core microbiomes assemble and function. Using cheese rinds, we tested whether taxonomically identical core microbiomes isolated from distinct locations have similar assembly dynamics and functional outputs. We first isolated the same three bacterial species (*Staphylococcus equorum, Brevibacterium auranticum*, and *Brachybacterium alimentarium*) from nine cheeses produced in different regions of the United States and Europe. Comparative genomics identified distinct phylogenetic clusters and significant variation in genome content across the nine core microbiomes. When we assembled each core microbiome with initially identical compositions, community structure diverged over time resulting in communities with different dominant taxa. The core microbiomes had variable responses to abiotic (high salt) and biotic (the fungus *Penicillium*) perturbations, with some communities showing no response and others substantially shifting in composition. Functional differences were also observed across the nine core communities, with considerable variation in pigment production (light yellow to orange) and composition of volatile organic compound profiles emitted from the rinds (nutty to sulfury). Our work demonstrates that core microbiomes isolated from independent communities may not function in the same manner due to strain-level variation of core taxa. Strain-level diversity across core cheese rind microbiomes may contribute to variability in the aesthetics and quality of surface-ripened cheeses.
