## Supplementary material for "Strain-level diversity impacts cheese rind microbiome assembly and function": Table S1

### Sheet: Table S1 Overview of StrainsGen
Table S1: Overview of bacterial strains and genomes used in this study
			Brevibacterium linens		Brachybacterium alimentarium		Staphylococcus equorum
Isolation Source	Original Community ID	Community ID Used in Paper	Strain ID	NCBI Accession of Genome Assembly	Strain ID	NCBI Accession of Genome Assembly	Strain ID	NCBI Accession of Genome Assembly
Natural Rind Cheese, Vermont, USA	BHB/001	C1	JB5	GCA_002332225.1	JB7	GCA_003335205.1	BC9	GCA_001747895.1
Natural Rind Cheese, Spain	341	C2	341_13	GCA_002332445.1	341_9	GCA_002332305.1	341_10	GCA_001747965.1
Washed Rind Cheese, Maine, USA	738	C3	738_8	GCA_002332365.1	738_10	GCA_003335355.1	738_7	GCA_001747785.1
Washed Rind Cheese, Vermont, USA	862	C4	862_7	GCA_003335435.1	862_8	GCA_003335315.1	862_5	GCA_001747865.1
Washed Rind Cheese, France	876	C5	876_7	GCA_003335365.1	876_9	GCA_003335415.1	876_5	GCA_004143695.1
Natural Rind Cheese, France	900	C6	900_6	GCA_002332335.1	900_8	GCA_003335305.1	900_4	GCA_001747945.1
Natural Rind Cheese, France	908	C7	908_7	GCA_003335395.1	908_11	GCA_002332425.1	908_10	GCA_001747805.1
Natural Rind Cheese, Massachusetts, USA	947	C8	947_7	GCA_002332395.1	947_11	GCA_003335265.1	947_12	GCA_001747815.1
Natural Rind Cheese, Oregon, USA	962	C9	962_8	GCA_002332325.1	962_10	GCA_003335295.1	962_6	GCA_001747825.1
