## Supplementary material for "Strain-level diversity impacts cheese rind microbiome assembly and function": Table S3

### Sheet: Table S3 Enrichment of SEED Sub
Table S3: Enrichment of SEED subsystem categories in core microbiomes based on Fisher's exact test.
SEED Subsystem Category	Odds Ratio	Core Community	FDR corrected p-value
Stress Response	4.28166	C2	0.0143285
Potassium metabolism	32.378	C3	0.00131739
Carbohydrates	0.411275	C3	0.0079316
DNA Metabolism	2.67733	C3	0.0285655
Phages, Prophages, Transposable elements, Plasmids	4.66837	C4	0.00877406
Protein Metabolism	4.71356	C4	0.0285655
Miscellaneous	18.2899	C5	0.0337657
Carbohydrates	2.52944	C6	0.0079316
Fatty Acids, Lipids, and Isoprenoids	8.4359	C9	0.0337657
Stress Response	0.160207	C3	0.067452
Iron acquisition and metabolism	15.6328	C9	0.0698434
Amino Acids and Derivatives	0.2	C6	0.188958
Phosphorus Metabolism	inf	C2	0.188958
Motility and Chemotaxis	inf	C7	0.188958
Phages, Prophages, Transposable elements, Plasmids	0	C2	0.239206
Amino Acids and Derivatives	0.141179	C4	0.308023
Virulence, Disease and Defense	2.45854	C7	0.308023
Phages, Prophages, Transposable elements, Plasmids	0	C8	0.308023
Phages, Prophages, Transposable elements, Plasmids	0	C5	0.308023
Cell Division and Cell Cycle	3.76404	C6	0.308023
Phages, Prophages, Transposable elements, Plasmids	0.157982	C6	0.308023
Nitrogen Metabolism	16.7467	C2	0.308023
Amino Acids and Derivatives	2.13785	C2	0.308023
Metabolism of Aromatic Compounds	5.84308	C8	0.308023
Carbohydrates	1.78644	C7	0.308023
Phages, Prophages, Transposable elements, Plasmids	2.14346	C3	0.308023
Virulence, Disease and Defense	2.76176	C1	0.32275
Membrane Transport	0	C1	0.329075
RNA Metabolism	3.84127	C6	0.359951
Carbohydrates	1.6716	C2	0.37488
Carbohydrates	0.502433	C8	0.388251
Carbohydrates	0.51583	C5	0.4264
Membrane Transport	0	C9	0.435242
Phages, Prophages, Transposable elements, Plasmids	2.57551	C1	0.451863
Virulence, Disease and Defense	0.280632	C6	0.460825
RNA Metabolism	0	C3	0.464718
Regulation and Cell signaling	3.63462	C8	0.488671
Cofactors, Vitamins, Prosthetic Groups, Pigments	2.45238	C8	0.490313
Cofactors, Vitamins, Prosthetic Groups, Pigments	2.10163	C3	0.533401
DNA Metabolism	0.362637	C6	0.533401
Cofactors, Vitamins, Prosthetic Groups, Pigments	0	C2	0.537213
Secondary Metabolism	inf	C5	0.551194
RNA Metabolism	3.14696	C7	0.551194
Stress Response	0.210526	C7	0.551194
Nucleosides and Nucleotides	2.91892	C1	0.551194
Amino Acids and Derivatives	2.27217	C9	0.556201
Carbohydrates	1.71698	C1	0.619345
Amino Acids and Derivatives	0.391663	C7	0.632256
DNA Metabolism	0.341492	C4	0.698031
Cofactors, Vitamins, Prosthetic Groups, Pigments	0	C4	0.700228
Virulence, Disease and Defense	0	C9	0.700228
Respiration	2.22953	C7	0.724184
Regulation and Cell signaling	2.48901	C6	0.724184
Amino Acids and Derivatives	1.68372	C8	0.734501
Membrane Transport	1.64972	C4	0.747367
Metabolism of Aromatic Compounds	2.94366	C5	0.7793
Cell Wall and Capsule	1.95013	C5	0.7793
Sulfur Metabolism	2.7316	C4	0.78796
Sulfur Metabolism	2.7316	C8	0.78796
Virulence, Disease and Defense	1.52465	C3	0.78796
Virulence, Disease and Defense	0.354545	C2	0.78796
Cell Wall and Capsule	1.82971	C7	0.78796
DNA Metabolism	1.79883	C1	0.788
Respiration	0.275362	C6	0.806164
Iron acquisition and metabolism	2.63913	C6	0.806164
Sulfur Metabolism	2.51911	C5	0.806164
Fatty Acids, Lipids, and Isoprenoids	0	C2	0.82058
DNA Metabolism	0.459459	C7	0.84738
Stress Response	1.6819	C5	0.876118
Virulence, Disease and Defense	0.409091	C8	0.967612
Cofactors, Vitamins, Prosthetic Groups, Pigments	1.68944	C5	0.991329
Regulation and Cell signaling	1.95305	C5	0.991329
Cell Wall and Capsule	1.59896	C8	1
Respiration	1.78788	C9	1
Cofactors, Vitamins, Prosthetic Groups, Pigments	1.58643	C7	1
Cell Wall and Capsule	0.293372	C2	1
Protein Metabolism	0.282425	C2	1
Membrane Transport	1.41333	C8	1
Potassium metabolism	0	C6	1
Cell Division and Cell Cycle	0	C5	1
Cell Division and Cell Cycle	0	C7	1
Cell Division and Cell Cycle	0	C2	1
Cofactors, Vitamins, Prosthetic Groups, Pigments	0	C1	1
Respiration	0	C1	1
Stress Response	1.45503	C8	1
Protein Metabolism	0	C1	1
Metabolism of Aromatic Compounds	1.84912	C3	1
Fatty Acids, Lipids, and Isoprenoids	1.76571	C5	1
Amino Acids and Derivatives	1.27972	C3	1
Phages, Prophages, Transposable elements, Plasmids	1.60642	C9	1
Sulfur Metabolism	0.378613	C3	1
Cell Wall and Capsule	0.654747	C3	1
Nucleosides and Nucleotides	1.55556	C6	1
Protein Metabolism	0.626233	C3	1
Iron acquisition and metabolism	1.57214	C8	1
Membrane Transport	1.29343	C5	1
Membrane Transport	1.25562	C6	1
Cofactors, Vitamins, Prosthetic Groups, Pigments	0.556711	C6	1
Cell Division and Cell Cycle	1.28797	C1	1
Nitrogen Metabolism	1.53179	C3	1
Miscellaneous	1.30538	C6	1
Fatty Acids, Lipids, and Isoprenoids	0.604678	C3	1
Metabolism of Aromatic Compounds	0	C6	1
Sulfur Metabolism	0	C7	1
Phages, Prophages, Transposable elements, Plasmids	0.648649	C7	1
Potassium metabolism	0	C8	1
Regulation and Cell signaling	0	C4	1
Potassium metabolism	0	C4	1
Potassium metabolism	0	C5	1
Fatty Acids, Lipids, and Isoprenoids	0	C1	1
Regulation and Cell signaling	0	C2	1
Potassium metabolism	0	C7	1
Regulation and Cell signaling	0	C7	1
Cofactors, Vitamins, Prosthetic Groups, Pigments	0	C9	1
Respiration	1.26981	C3	1
Cell Division and Cell Cycle	1.58081	C8	1
Cell Division and Cell Cycle	1.58081	C4	1
DNA Metabolism	0.675942	C5	1
Protein Metabolism	1.44557	C9	1
Carbohydrates	0.760542	C9	1
Fatty Acids, Lipids, and Isoprenoids	1.17803	C8	1
Nucleosides and Nucleotides	0.461194	C8	1
Stress Response	1.06902	C9	1
Stress Response	0.435897	C1	1
Nucleosides and Nucleotides	0.400658	C7	1
Respiration	0.399091	C4	1
Respiration	1.24898	C5	1
Regulation and Cell signaling	1.14912	C3	1
Respiration	1.17375	C2	1
DNA Metabolism	1.13971	C9	1
Cell Wall and Capsule	1.13169	C4	1
Protein Metabolism	1.08639	C8	1
Cell Division and Cell Cycle	1.22824	C3	1
Protein Metabolism	0.594568	C7	1
Carbohydrates	0.859804	C4	1
Amino Acids and Derivatives	1.16475	C1	1
Stress Response	1.11029	C4	1
Virulence, Disease and Defense	1.06169	C5	1
DNA Metabolism	0.821995	C2	1
Amino Acids and Derivatives	1.1146	C5	1
Membrane Transport	0.848036	C7	1
Membrane Transport	0.848036	C2	1
Membrane Transport	1.04498	C3	1
Secondary Metabolism	0	C3	1
Protein Metabolism	1.04356	C6	1
Sulfur Metabolism	0	C1	1
Secondary Metabolism	0	C1	1
Cell Wall and Capsule	0.774066	C6	1
Iron acquisition and metabolism	0.506744	C3	1
Secondary Metabolism	0	C6	1
Iron acquisition and metabolism	0	C2	1
Secondary Metabolism	0	C2	1
Motility and Chemotaxis	0	C3	1
RNA Metabolism	0.814474	C2	1
Miscellaneous	0.609249	C3	1
Potassium metabolism	0.814474	C2	1
Nitrogen Metabolism	0	C6	1
Motility and Chemotaxis	0	C6	1
Fatty Acids, Lipids, and Isoprenoids	0.809783	C6	1
Nucleosides and Nucleotides	0.85614	C2	1
Motility and Chemotaxis	0	C2	1
Miscellaneous	0	C2	1
Regulation and Cell signaling	0	C1	1
Nucleosides and Nucleotides	0.954142	C3	1
Phosphorus Metabolism	0	C3	1
Sulfur Metabolism	1.02138	C2	1
Phosphorus Metabolism	0	C6	1
Metabolism of Aromatic Compounds	0	C2	1
Iron acquisition and metabolism	0	C5	1
Potassium metabolism	0	C1	1
Potassium metabolism	0	C9	1
Phosphorus Metabolism	0	C7	1
Miscellaneous	0	C7	1
Metabolism of Aromatic Compounds	0	C7	1
Iron acquisition and metabolism	0	C7	1
Fatty Acids, Lipids, and Isoprenoids	1.02167	C7	1
RNA Metabolism	0	C9	1
Regulation and Cell signaling	0	C9	1
Secondary Metabolism	0	C8	1
Respiration	0.848485	C8	1
Secondary Metabolism	0	C9	1
Phosphorus Metabolism	0	C9	1
RNA Metabolism	0.937313	C8	1
Nitrogen Metabolism	0	C8	1
Motility and Chemotaxis	0	C8	1
Miscellaneous	0	C8	1
Sulfur Metabolism	0	C9	1
DNA Metabolism	0.954001	C8	1
RNA Metabolism	0.865278	C5	1
Protein Metabolism	1.00055	C5	1
Phosphorus Metabolism	0	C5	1
Nucleosides and Nucleotides	0.910304	C5	1
Nitrogen Metabolism	0	C5	1
Motility and Chemotaxis	0	C5	1
Phosphorus Metabolism	0	C8	1
Secondary Metabolism	0	C7	1
Nucleosides and Nucleotides	0.957353	C9	1
Nitrogen Metabolism	0	C9	1
Phosphorus Metabolism	0	C1	1
Stress Response	0.9857	C6	1
Sulfur Metabolism	0.811828	C6	1
Nitrogen Metabolism	0	C1	1
Motility and Chemotaxis	0	C1	1
Miscellaneous	0	C1	1
Metabolism of Aromatic Compounds	0	C1	1
Iron acquisition and metabolism	0	C1	1
Cell Wall and Capsule	0.606838	C1	1
Cell Division and Cell Cycle	0	C9	1
Virulence, Disease and Defense	0.886905	C4	1
Cell Wall and Capsule	0.701525	C9	1
Secondary Metabolism	0	C4	1
RNA Metabolism	0.937313	C4	1
Phosphorus Metabolism	0	C4	1
Nucleosides and Nucleotides	0.987241	C4	1
Nitrogen Metabolism	0	C4	1
Motility and Chemotaxis	0	C4	1
Miscellaneous	0	C4	1
Metabolism of Aromatic Compounds	0	C4	1
Metabolism of Aromatic Compounds	0	C9	1
Iron acquisition and metabolism	0	C4	1
Fatty Acids, Lipids, and Isoprenoids	0.545215	C4	1
Miscellaneous	0	C9	1
Motility and Chemotaxis	0	C9	1
RNA Metabolism	0	C1	1
Nitrogen Metabolism	0	C7	1
